# The roles and evolution of the four *LEAFY* homologues in floral patterning and leaf development in woodland strawberry

**DOI:** 10.1101/2022.10.06.511044

**Authors:** Yunming Zhang, Lijun Kan, Shaoqiang Hu, Laichao Cheng, Zhongchi Liu, Chunying Kang

## Abstract

The plant-specific transcription factor *LEAFY* (*LFY*), generally maintained as a single copy gene in most angiosperm species, plays critical roles in flower and leaf development. However, wild strawberry *Fragaria vesca* possesses four *LFY* homologues in the genome, their respective functions and evolution remain unknown. Through chemical mutagenesis screen, we identified two allelic mutations in one of the four *LFY* homologues, *FveLFYa*, in *F. vesca*, causing homeotic conversion of floral organs and reiterative outgrowth of ectopic florets. Both CRISPR-knockout and transgenic rescue confirmed the identity of *FveLFYa*. Ectopic expression in *Arabidopsis lfy-5* mutant revealed that only *FveLFYa* and *FveLFYb* can rescue the flower defects and induce solitary flowers in leaf axils. Disruption of *FveLFYc*, the second abundantly expressed *LFY* homologue, caused no obvious morphology phenotypes in *F. vesca. FveLFYb* and *FveLFYd* are barely expressed. Expression of *FveAP1*, homologue of the well-known LFY target *AtAP1*, is not changed in the *fvelfya* flowers, possibly caused by an absence of any FveLFYa binding site in its promoter. *Loss of Axillary Meristems* encodes a GRAS transcription factor essential for stamen initiation. The ectopic florets are eliminated in *fvelfya lam*, suggesting that *LAM* is required for floret production. Moreover, approximately 30% of mature leaves have smaller or fewer leaflets in *fvelfya*. Among these homologues, only *FveLFYa* is syntenic to the homologues in other species. Overall, the detailed analyses of the four *LFY* homologues in woodland strawberry demonstrate that only *FveLFYa* plays crucial roles in floral patterning with rewired gene network.
