## Supplemental Dataset 2 for "The roles and evolution of the four *LEAFY* homologues in floral patterning and leaf development in woodland strawberry"

### Sheet: Supplemental Table 3
Supplemental Dataset S2. Pairwise synonymous and non-synonymous substitution rates of LFY genes.
	Sequence	Ka	Ks	Ka/Ks	P-Value(Fisher)	Length	S-Sites	N-Sites	Fold-Sites(0:2:4)	Substitutions	Syn-Subs	Nonsyn-Subs	Fold-Syn-Subs(0:2:4)	Fold-Nonsyn-Subs(0:2:4)	Divergence-Distance	Substitution-Rate-Ratio(rTC:rAG:rTA:rCG:rTG:rCA/rCA)	GC(1:2:3)	ML-Score	AICc	Akaike-Weight	Model
LFYa clade	>Fragaria_nilgerrensischr5.897_mandshuricachr5.857	0.0106635	0.0607652	0.175487	0.000770793	738	171.325	566.675	NA	16	10	6	NA	NA	0.0222945	1:1:1:1:1:1	0.551491(0.634146:0.455285:0.565041)	NA	NA	NA	NA
	>Fragaria_nilgerrensischr5.897_FveLFYa	0.014018	0.0826409	0.169626	2.52137e-07	1230	293.927	936.073	NA	36	23	13	NA	NA	0.0304165	1:1:1:1:1:1	0.578862(0.630488:0.47561:0.630488)	NA	NA	NA	NA
	>Fragaria_nilgerrensischr5.897Fragaria_viridisctg84.509	0.0119607	0.0465597	0.25689	0.00162068	1215	287.968	927.032	NA	24	13	11	NA	NA	0.020161	1:1:1:1:1:1	0.574486(0.620988:0.467901:0.634568)	NA	NA	NA	NA
	>Fragaria_nilgerrensischr5.897_iinumae65.525	0.00980357	0.0392078	0.250041	0.00389825	1212	287.954	924.046	NA	20	11	9	NA	NA	0.0167896	1:1:1:1:1:1	0.57632(0.622525:0.470297:0.636139)	NA	NA	NA	NA
	>Fragaria_nilgerrensischr5.897_pentaphyllachr5.1229	0.00884714	0.0397096	0.222796	0.00137016	1194	284.409	909.591	NA	19	11	8	NA	NA	0.0161985	1:1:1:1:1:1	0.578308(0.624372:0.472362:0.638191)	NA	NA	NA	NA
	>Fragaria_nilgerrensischr5.897_nubicolactg152.123	0.00977869	0.0538602	0.181557	4.91158e-05	1215	288.619	926.381	NA	24	15	9	NA	NA	0.0202501	1:1:1:1:1:1	0.57572(0.622222:0.469136:0.635802)	NA	NA	NA	NA
	>Fragaria_mandshuricachr5.857_5g09660	0	0.0177407	0	NA	738	171.11	566.89	NA	3	3	NA	NA	NA	0.00411331	1:1:1:1:1:1	0.551491(0.634146:0.455285:0.565041)	NA	NA	NA	NA
	>Fragaria_mandshuricachr5.857_viridisctg84.509	0.00530954	0.0421011	0.126114	0.00203168	738	170.977	567.023	NA	10	7	3	NA	NA	0.0138333	1:1:1:1:1:1	0.552168(0.634146:0.455285:0.567073)	NA	NA	NA	NA
	>Fragaria_mandshuricachr5.857_iinumae65.525	0.0070955	0.041946	0.169158	0.00460036	738	171.592	566.408	NA	11	7	4	NA	NA	0.0151985	1:1:1:1:1:1	0.554878(0.636179:0.457317:0.571138)	NA	NA	NA	NA
	>Fragaria_mandshuricachr5.857_pentaphyllachr5.1229	0.00531243	0.0297745	0.178422	0.0192934	738	171.284	566.716	NA	8	5	3	NA	NA	0.0109899	1:1:1:1:1:1	0.554201(0.636179:0.455285:0.571138)	NA	NA	NA	NA
	>Fragaria_mandshuricachr5.857_nubicolactg152.123	0.00531243	0.0420234	0.126416	0.00205505	738	171.284	566.716	NA	10	7	3	NA	NA	0.0138328	1:1:1:1:1:1	0.554201(0.636179:0.455285:0.571138)	NA	NA	NA	NA
	>FveLFYaFvH4_5g09660_viridisctg84.509	0.0119181	0.0608894	0.195734	4.68159e-06	1221	290.681	930.319	NA	28	17	11	NA	NA	0.0235766	1:1:1:1:1:1	0.575758(0.626536:0.471744:0.628993)	NA	NA	NA	NA
	>FveLFYaFvH4_5g09660_iinumae65.525	0.00981096	0.0575866	0.170369	1.80489e-05	1212	288.646	923.354	NA	25	16	9	NA	NA	0.021189	1:1:1:1:1:1	0.57632(0.626238:0.471535:0.631188)	NA	NA	NA	NA
	>FveLFYaFvH4_5g09660_pentaphyllachr5.1229	0.00881509	0.0430038	0.204984	0.000546127	1200	287.122	912.878	NA	20	12	8	NA	NA	0.0169954	1:1:1:1:1:1	0.579583(0.63:0.47625:0.6325)	NA	NA	NA	NA
	>FveLFYaFvH4_5g09660_nubicolactg152.123	0.0097439	0.0607478	0.160399	6.46519e-06	1221	291.332	929.668	NA	26	17	9	NA	NA	0.0219135	1:1:1:1:1:1	0.576986(0.627764:0.472973:0.630221)	NA	NA	NA	NA
	>Fragaria_viridisctg84.509_iinumae65.525	0.0087059	0.0319492	0.272492	0.0118163	1212	287.74	924.26	NA	17	9	8	NA	NA	0.0142241	1:1:1:1:1:1	0.575083(0.621287:0.469059:0.634901)	NA	NA	NA	NA
	>Fragaria_viridisctg84.509_pentaphyllachr5.1229	0.00549181	0.0141073	0.389289	0.175502	1200	286.216	913.784	NA	9	4	5	NA	NA	0.00754672	1:1:1:1:1:1	0.579167(0.625:0.47375:0.63875)	NA	NA	NA	NA
	>Fragaria_viridisctg84.509_nubicolactg152.123	0.00647551	0.0316474	0.204615	0.00273829	1221	290.426	930.574	NA	15	9	6	NA	NA	0.0124629	1:1:1:1:1:1	0.576167(0.62285:0.470516:0.635135)	NA	NA	NA	NA
	>Fragaria_iinumae65.525_pentaphyllachr5.1229	0.0055352	0.021403	0.258618	0.0450638	1191	284.353	906.647	NA	11	6	5	NA	NA	0.00932367	1:1:1:1:1:1	0.578925(0.624685:0.473552:0.638539)	NA	NA	NA	NA
	>Fragaria_iinumae65.525_nubicolactg152.123	0.00652455	0.0391469	0.166669	0.000356439	1212	288.39	923.61	NA	17	11	6	NA	NA	0.0142869	1:1:1:1:1:1	0.57632(0.622525:0.470297:0.636139)	NA	NA	NA	NA
	>Fragaria_pentaphyllachr5.1229_nubicolactg152.123	0.00109593	0.0176354	0.0621436	0.00355105	1200	286.866	913.134	NA	6	5	1	NA	NA	0.00504979	1:1:1:1:1:1	0.58(0.62625:0.475:0.63875)	NA	NA	NA	NA
LFYb clade	>Fragaria_viridisctg54.118_iinumae93.369	0.0320058	0.077352	0.413768	0.00402996	1143	265.318	877.682	NA	47	19.5	27.5	NA	NA	0.0425318	1:1:1:1:1:1	0.556868(0.599738:0.430446:0.64042)	NA	NA	NA	NA
	>Fragaria_viridisctg54.118_nilgerrensischr3.380	0.0241469	0.0466628	0.517476	0.0903566	1149	265.247	883.753	NA	33	12	21	NA	NA	0.0293447	1:1:1:1:1:1	0.555701(0.601828:0.422977:0.642298)	NA	NA	NA	NA
	>Fragaria_viridisctg54.118_nilgerrensischr0.806	0.0218177	0.0466313	0.467878	0.0494643	1149	265.421	883.579	NA	31	12	19	NA	NA	0.0275497	1:1:1:1:1:1	0.556136(0.601828:0.424282:0.642298)	NA	NA	NA	NA
	>Fragaria_viridisctg54.118_mandshuricachr3.369	0.0235257	0.0364698	0.645073	0.272166	1152	266.874	885.126	NA	30	9.5	20.5	NA	NA	0.0265243	1:1:1:1:1:1	0.560764(0.605469:0.427083:0.64974)	NA	NA	NA	NA
	>Fragaria_viridisctg54.118_3g04170	0.0206147	0.0384531	0.536099	0.115336	1152	266.781	885.219	NA	28	10	18	NA	NA	0.0247457	1:1:1:1:1:1	0.561198(0.602865:0.428385:0.652344)	NA	NA	NA	NA
	>Fragaria_viridisctg54.118_pentaphyllachr6.4020	0.0242205	0.038735	0.625287	0.277547	1146	264.889	881.111	NA	31	10	21	NA	NA	0.0275754	1:1:1:1:1:1	0.557155(0.600785:0.422775:0.647906)	NA	NA	NA	NA
	>Fragaria_viridisctg54.118_nubicolactg46.134	0.0207121	0.0467279	0.44325	0.04452	1146	264.889	881.111	NA	30	12	18	NA	NA	0.0267255	1:1:1:1:1:1	0.557592(0.603403:0.422775:0.646597)	NA	NA	NA	NA
	>Fragaria_iinumae93.369_nilgerrensischr3.380	0.0196637	0.0714603	0.275169	0.000232966	1140	264.079	875.921	NA	35	18	17	NA	NA	0.0316623	1:1:1:1:1:1	0.552193(0.601316:0.426316:0.628947)	NA	NA	NA	NA
	>Fragaria_iinumae93.369_nilgerrensischr0.806	0.0184963	0.0714111	0.259012	0.000165341	1140	264.252	875.748	NA	34	18	16	NA	NA	0.030762	1:1:1:1:1:1	0.552632(0.601316:0.427632:0.628947)	NA	NA	NA	NA
	>Fragaria_iinumae93.369_mandshuricachr3.369	0.023739	0.0566591	0.41898	0.0127978	1143	265.705	877.295	NA	35	14.5	20.5	NA	NA	0.0313917	1:1:1:1:1:1	0.556868(0.603675:0.430446:0.636483)	NA	NA	NA	NA
	>Fragaria_iinumae93.369_3g04170	0.0231485	0.0546522	0.423561	0.0209495	1143	265.612	877.388	NA	34	14	20	NA	NA	0.0304694	1:1:1:1:1:1	0.557305(0.60105:0.431759:0.639108)	NA	NA	NA	NA
	>Fragaria_iinumae93.369_pentaphyllachr6.4020	0.0244412	0.0674023	0.362617	0.00279651	1137	263.72	873.28	NA	38	17	21	NA	NA	0.0344058	1:1:1:1:1:1	0.55321(0.598945:0.426121:0.634565)	NA	NA	NA	NA
	>Fragaria_iinumae93.369_nubicolactg46.134	0.0209005	0.0674023	0.310086	0.000772564	1137	263.72	873.28	NA	35	17	18	NA	NA	0.0316863	1:1:1:1:1:1	0.55365(0.601583:0.426121:0.633245)	NA	NA	NA	NA
	>Fragaria_nilgerrensischr3.380_nilgerrensischr0.806	0.00224586	0	NA	NA	1161	269.139	891.861	NA	2	NA	2	NA	NA	0.00172523	1:1:1:1:1:1	0.552541(0.604651:0.427649:0.625323)	NA	NA	NA	NA
	>Fragaria_nilgerrensischr3.380_mandshuricachr3.369	0.0137035	0.030779	0.445223	0.09951	1149	265.287	883.713	NA	20	8	12	NA	NA	0.017646	1:1:1:1:1:1	0.555701(0.604439:0.424282:0.638381)	NA	NA	NA	NA
	>Fragaria_nilgerrensischr3.380_3g04170	0.0148612	0.0307489	0.483306	0.113766	1149	265.541	883.459	NA	21	8	13	NA	NA	0.0185329	1:1:1:1:1:1	0.556136(0.603133:0.424282:0.640992)	NA	NA	NA	NA
	>Fragaria_nilgerrensischr3.380_pentaphyllachr6.4020	0.0137353	0.0191595	0.716892	0.555134	1146	264.315	881.685	NA	17	5	12	NA	NA	0.0149863	1:1:1:1:1:1	0.552356(0.599476:0.420157:0.637435)	NA	NA	NA	NA
	>Fragaria_nilgerrensischr3.380_nubicolactg46.134	0.0102778	0.0191595	0.536435	0.317878	1146	264.315	881.685	NA	14	5	9	NA	NA	0.0123263	1:1:1:1:1:1	0.552792(0.602094:0.420157:0.636126)	NA	NA	NA	NA
	>Fragaria_nilgerrensischr0.806_mandshuricachr3.369	0.0114044	0.0307584	0.370773	0.0391089	1149	265.461	883.539	NA	18	8	10	NA	NA	0.0158759	1:1:1:1:1:1	0.556136(0.604439:0.425587:0.638381)	NA	NA	NA	NA
	>Fragaria_nilgerrensischr0.806_3g04170	0.0125581	0.0307284	0.408679	0.0527063	1149	265.715	883.285	NA	19	8	11	NA	NA	0.0167601	1:1:1:1:1:1	0.556571(0.603133:0.425587:0.640992)	NA	NA	NA	NA
	>Fragaria_nilgerrensischr0.806_pentaphyllachr6.4020	0.0114308	0.0191468	0.59701	0.201798	1146	264.488	881.512	NA	15	5	10	NA	NA	0.0132116	1:1:1:1:1:1	0.552792(0.599476:0.421466:0.637435)	NA	NA	NA	NA
	>Fragaria_nilgerrensischr0.806_nubicolactg46.134	0.00798324	0.0191468	0.41695	0.052665	1146	264.488	881.512	NA	12	5	7	NA	NA	0.0105597	1:1:1:1:1:1	0.553229(0.602094:0.421466:0.636126)	NA	NA	NA	NA
	>Fragaria_mandshuricachr3.369_3g04170	0.00505979	0.00936467	0.540306	0.263402	1161	268.631	892.369	NA	7	2.5	4.5	NA	NA	0.00605585	1:1:1:1:1:1	0.560293(0.607235:0.425065:0.648579)	NA	NA	NA	NA
	>Fragaria_mandshuricachr3.369_pentaphyllachr6.4020	0.013745	0.0268988	0.510988	0.165797	1146	264.929	881.071	NA	19	7	12	NA	NA	0.0167858	1:1:1:1:1:1	0.557155(0.603403:0.424084:0.643979)	NA	NA	NA	NA
	>Fragaria_mandshuricachr3.369_nubicolactg46.134	0.0102546	0.0268577	0.381811	0.0587619	1149	265.327	883.673	NA	16	7	9	NA	NA	0.0140886	1:1:1:1:1:1	0.557876(0.60705:0.422977:0.643603)	NA	NA	NA	NA
	>FveLFYbFvH4_3g04170_pentaphyllachr6.4020	0.0149062	0.0268726	0.554698	0.277791	1146	265.183	880.817	NA	20	7	13	NA	NA	0.0176752	1:1:1:1:1:1	0.557592(0.602094:0.424084:0.646597)	NA	NA	NA	NA
	>FveLFYbFvH4_3g04170_nubicolactg46.134	0.011406	0.0268315	0.425095	0.0778774	1149	265.581	883.419	NA	17	7	10	NA	NA	0.0149714	1:1:1:1:1:1	0.558312(0.605744:0.422977:0.646214)	NA	NA	NA	NA
	>Fragaria_pentaphyllachr6.4020_nubicolactg46.134	0.00569727	0.0152454	0.373704	0.165859	1146	265.049	880.951	NA	9	4	5	NA	NA	0.00790559	1:1:1:1:1:1	0.554538(0.602094:0.421466:0.640052)	NA	NA	NA	NA
LFYc/d clade	>Fragaria_iinumae93.318_nubicolactg46.191	0.0307554	0.0366283	0.839663	0.799291	732	167.84	564.16	NA	23	6	17	NA	NA	0.032102	1:1:1:1:1:1	0.538251(0.569672:0.45082:0.594262)	NA	NA	NA	NA
	>Fragaria_iinumae93.318_3g03570	0.0277678	0.0432012	0.642756	0.313009	717	166.744	550.256	NA	22	7	15	NA	NA	0.0313569	1:1:1:1:1:1	0.538354(0.566946:0.460251:0.587866)	NA	NA	NA	NA
	>Fragaria_iinumae93.318_pentaphyllachr0.863	0.027101	0.0254222	1.06603	0.999563	1029	240.036	788.964	NA	27	6	21	NA	NA	0.0267094	1:1:1:1:1:1	0.568513(0.602041:0.440233:0.663265)	NA	NA	NA	NA
	>Fragaria_iinumae93.318_nubicolactg46.193	0.0315351	0.0359973	0.876041	0.68841	1098	256.067	841.933	NA	35	9	26	NA	NA	0.0325757	1:1:1:1:1:1	0.559199(0.60929:0.424863:0.643443)	NA	NA	NA	NA
	>Fragaria_iinumae93.318_viridisctg54.184	0.0281763	0.0470521	0.598832	0.106478	1131	263.12	867.88	NA	36	12	24	NA	NA	0.0325676	1:1:1:1:1:1	0.55924(0.606101:0.437666:0.633952)	NA	NA	NA	NA
	>Fragaria_iinumae93.318_mandshuricachr3.281	0.0282134	0.0590296	0.477954	0.0325506	1131	264.241	866.759	NA	39	15	24	NA	NA	0.0354132	1:1:1:1:1:1	0.557471(0.603448:0.437666:0.6313)	NA	NA	NA	NA
	>Fragaria_iinumae93.318_3g03530	0.0282134	0.0590296	0.477954	0.0325506	1131	264.241	866.759	NA	39	15	24	NA	NA	0.0354132	1:1:1:1:1:1	0.557471(0.603448:0.437666:0.6313)	NA	NA	NA	NA
	>Fragaria_nubicolactg46.191_3g03570	0.014676	0.0182333	0.804903	0.689888	717	166.542	550.458	NA	11	3	8	NA	NA	0.0155023	1:1:1:1:1:1	0.539749(0.566946:0.460251:0.59205)	NA	NA	NA	NA
	>Fragaria_nubicolactg46.191_pentaphyllachr0.863	0.0166034	0.0285439	0.58168	0.455203	630	142.819	487.181	NA	12	4	8	NA	NA	0.0193103	1:1:1:1:1:1	0.55(0.559524:0.461905:0.628571)	NA	NA	NA	NA
	>Fragaria_nubicolactg46.191_nubicolactg46.193	0.0283064	0.0387129	0.731188	0.593497	699	159.022	539.978	NA	21	6	15	NA	NA	0.0306739	1:1:1:1:1:1	0.537911(0.575107:0.435622:0.603004)	NA	NA	NA	NA
	>Fragaria_nubicolactg46.191_viridisctg54.184	0.0215517	0.036781	0.585947	0.261057	732	167.161	564.839	NA	18	6	12	NA	NA	0.0250295	1:1:1:1:1:1	0.540984(0.571721:0.456967:0.594262)	NA	NA	NA	NA
	>Fragaria_nubicolactg46.191_mandshuricachr3.281	0.0143018	0.0622973	0.229573	0.00236756	732	167.28	564.72	NA	18	10	8	NA	NA	0.0252699	1:1:1:1:1:1	0.537568(0.569672:0.454918:0.588115)	NA	NA	NA	NA
	>Fragaria_nubicolactg46.191_3g03530	0.0143018	0.0622973	0.229573	0.00236756	732	167.28	564.72	NA	18	10	8	NA	NA	0.0252699	1:1:1:1:1:1	0.537568(0.569672:0.454918:0.588115)	NA	NA	NA	NA
	>FveLFYdFvH4_3g03570_pentaphyllachr0.863	0.0170905	0.0361824	0.472342	0.16844	615	141.549	473.451	NA	13	5	8	NA	NA	0.0214847	1:1:1:1:1:1	0.550407(0.556098:0.473171:0.621951)	NA	NA	NA	NA
	>FveLFYdFvH4_3g03570_nubicolactg46.193	0.0290693	0.0456882	0.636253	0.309366	684	157.926	526.074	NA	22	7	15	NA	NA	0.0329064	1:1:1:1:1:1	0.538012(0.572368:0.445175:0.596491)	NA	NA	NA	NA
	>FveLFYdFvH4_3g03570_viridisctg54.184	0.0221036	0.0433838	0.509489	0.164688	717	166.062	550.938	NA	19	7	12	NA	NA	0.0270322	1:1:1:1:1:1	0.541144(0.569038:0.466527:0.587866)	NA	NA	NA	NA
	>FveLFYdFvH4_3g03570_mandshuricachr3.281	0.0183782	0.0692972	0.265208	0.00431541	717	166.183	550.817	NA	21	11	10	NA	NA	0.03018	1:1:1:1:1:1	0.537657(0.566946:0.464435:0.58159)	NA	NA	NA	NA
	>FveLFYdFvH4_3g03570_3g03530	0.0183782	0.0692972	0.265208	0.00431541	717	166.183	550.817	NA	21	11	10	NA	NA	0.03018	1:1:1:1:1:1	0.537657(0.566946:0.464435:0.58159)	NA	NA	NA	NA
	>Fragaria_pentaphyllachr0.863_nubicolactg46.193	0.00525209	0.0130592	0.402175	0.26511	996	231.729	764.271	NA	7	3	4	NA	NA	0.00706849	1:1:1:1:1:1	0.566767(0.599398:0.432229:0.668675)	NA	NA	NA	NA
	>Fragaria_pentaphyllachr0.863_viridisctg54.184	0.0127655	0.0519789	0.245591	0.00128781	1029	238.956	790.044	NA	22	12	10	NA	NA	0.0218717	1:1:1:1:1:1	0.567055(0.597668:0.446064:0.657434)	NA	NA	NA	NA
	>Fragaria_pentaphyllachr0.863_mandshuricachr3.281	0.00892576	0.0517275	0.172553	0.000209326	1029	240.077	788.923	NA	19	12	7	NA	NA	0.0189119	1:1:1:1:1:1	0.564626(0.594752:0.446064:0.653061)	NA	NA	NA	NA
	>Fragaria_pentaphyllachr0.863_3g03530	0.00892576	0.0517275	0.172553	0.000209326	1029	240.077	788.923	NA	19	12	7	NA	NA	0.0189119	1:1:1:1:1:1	0.564626(0.594752:0.446064:0.653061)	NA	NA	NA	NA
	>Fragaria_nubicolactg46.193_viridisctg54.184	0.0180078	0.0570185	0.315823	0.00256324	1098	254.986	843.014	NA	29	14	15	NA	NA	0.0270671	1:1:1:1:1:1	0.557832(0.605191:0.430328:0.637978)	NA	NA	NA	NA
	>Fragaria_nubicolactg46.193_mandshuricachr3.281	0.0131864	0.0566793	0.23265	0.000371818	1098	256.454	841.546	NA	25	14	11	NA	NA	0.0233449	1:1:1:1:1:1	0.556466(0.602459:0.431694:0.635246)	NA	NA	NA	NA
	>Fragaria_nubicolactg46.193_3g03530	0.0131864	0.0566793	0.23265	0.000371818	1098	256.454	841.546	NA	25	14	11	NA	NA	0.0233449	1:1:1:1:1:1	0.556466(0.602459:0.431694:0.635246)	NA	NA	NA	NA
	>Fragaria_viridisctg54.184_mandshuricachr3.281	0.0139565	0.0511016	0.273113	0.00194606	1131	263.16	867.84	NA	25	13	12	NA	NA	0.0225994	1:1:1:1:1:1	0.556145(0.599469:0.442971:0.625995)	NA	NA	NA	NA
	>Fragaria_viridisctg54.184_3g03530	0.0139565	0.0511016	0.273113	0.00194606	1131	263.16	867.84	NA	25	13	12	NA	NA	0.0225994	1:1:1:1:1:1	0.556145(0.599469:0.442971:0.625995)	NA	NA	NA	NA
	>Fragaria_mandshuricachr3.281_3g03530	0	0	NA	NA	1131	264.282	866.718	NA	0	NA	NA	NA	NA	NA	1:1:1:1:1:1	0.554377(0.596817:0.442971:0.623342)	NA	NA	NA	NA
